# Transcriptome Regulation by PARP13 in Basal and Antiviral States in Human Cells

**DOI:** 10.1101/2022.12.19.520435

**Authors:** Veronica F. Busa, Yoshinari Ando, Stefan Aigner, Brian A. Yee, Gene W Yeo, Anthony K. L. Leung

## Abstract

The RNA-binding protein PARP13 is a primary factor in the innate antiviral response. PARP13 suppresses translation and drives decay of bound viral and host RNA. PARP13 interacts with many proteins encoded by interferon-stimulated genes (ISG) to activate antiviral pathways including post-translational addition of ISG15, or ISGylation. We performed enhanced crosslinking immunoprecipitation (eCLIP) and RNA-seq in human cells to investigate PARP13’s role in transcriptome regulation for both basal and antiviral states. We find that the antiviral response shifts PARP13 target localization but not its binding preferences and that PARP13 supports the expression of ISGylation-related genes, including PARP13’s cofactor, TRIM25. We elucidate a transcriptome-wide periodicity of PARP13 binding around TRIM25 and show they associate in part via RNA-protein interactions. Taken together, our study implicates PARP13 in creating and maintaining a cellular environment poised for an antiviral response through limiting PARP13 translation, regulating access to distinct mRNA pools, and elevating ISGylation machinery expression.
