## Supplementary material for "Transcriptome Regulation by PARP13 in Basal and Antiviral States in Human Cells": Table S1

genename	KO.vs.WT.SS.log2FC	KO.vs.WT.SS.padj	P3.vs.SS.WT.log2FC	P3.vs.SS.WT.padj	KO.vs.WT.3P.log2FC	KO.vs.WT.3P.padj	ISGylation
CSF1	-1.382663713	0.018809591	2.292784721	1.34E-16	-3.400767995	3.34E-34
DDX58 (RIGI)	-2.158251085	0.075117287	7.001683402	2.93E-146	-6.353133894	1.33E-16	Y
ISG15	-1.270055795	0.066135926	6.069663067	1.06E-135	-5.725493165	3.29E-26	Y
LY6E	-0.548583703	0.093992517	1.222685257	6.79E-08	-1.65283468	1.66E-18
OAS3	-3.0691376	4.97E-07	5.464894593	2.66E-148	-7.765488728	2.32E-157
PHF11	-6.216295799	0.00737596	2.603295918	9.50E-07	-7.668038407	2.12E-06
PPP1R15A	-2.354658956	6.60E-17	1.20630142	0.000110458	-3.39213186	7.06E-66
SHISA5	-0.831624889	0.004788963	1.580056664	4.86E-10	-2.248932979	7.77E-34
UBE2L6	-1.064220768	0.06614123	4.111200053	6.43E-79	-5.043938346	1.11E-106	Y
USP18	-1.32509275	0.000391689	3.407426876	2.63E-62	-4.425533713	1.81E-103	Y
USP41	-1.493911536	0.020084953	3.338617351	7.26E-38	-4.430970744	1.45E-57	Y
WARS	-0.478147641	0.063036283	1.826774463	6.67E-25	-2.27620757	2.61E-40
ZC3HAV1 (PARP13)	-1.434284719	6.00E-06	2.02628388	6.58E-21	-3.407906189	2.43E-59
